# Molecular evolution and structural analyses of the spike glycoprotein from Brazilian SARS-CoV-2 genomes: the impact of the fixation of selected mutations

**DOI:** 10.1101/2021.07.16.452571

**Authors:** Patrícia Aline Gröhs Ferrareze, Ricardo Ariel Zimerman, Vinícius Bonetti Franceschi, Gabriel Dickin Caldana, Paulo Augusto Netz, Claudia Elizabeth Thompson

## Abstract

The COVID-19 pandemic caused by *Severe acute respiratory syndrome coronavirus 2* (SARS-CoV-2) has reached by July 2021 almost 200 million cases and more than 4 million deaths worldwide since its beginning in late 2019, leading to enhanced concern in the scientific community and the general population. One of the most important pieces of this host-pathogen interaction is the spike protein, which binds to the human Angiotensin-converting enzyme 2 (hACE2) cell receptor, mediates the membrane fusion and is the major target of neutralizing antibodies against SARS-CoV-2. The multiple amino acid substitutions observed in this region, specially in the Receptor Binding Domain (RBD), mainly after almost one year of its emergence (late 2020), have enhanced the hACE2 binding affinity and led to several modifications in the mechanisms of SARS-CoV-2 pathogenesis, improving the viral fitness and/or promoting immune evasion, with potential impact in the vaccine development. In this way, the present work aimed to evaluate the effect of positively selected mutations fixed in the Brazilian SARS-CoV-2 lineages and to check for mutational evidence of coevolution. Additionally, we evaluated the impact of selected mutations identified in some of the VOC and VOI lineages (C.37, B.1.1.7, P.1, and P.2) of Brazilian samples on the structural stability of the spike protein, as well as their possible association with more aggressive infection profiles by estimating the binding affinity in the RBD-hACE2 complex. We identified 48 sites under selective pressure in Brazilian spike sequences, 17 of them with the strongest evidence by the HyPhy tests, including VOC related mutation sites 138, 142, 222, 262, 484, 681, and 845, among others. The coevolutionary analysis identified a number of 28 coevolving sites that were found not to be conditionally independent, such as the couple E484K - N501Y from P.1 and B.1.351 lineages. Finally, the molecular dynamics and free energy estimates showed the structural stabilizing effect and the higher impact of E484K for the improvement of the binding affinity between the spike RBD and the hACE2 in P.1 and P.2 lineages, as well as the stabilizing and destabilizing effects for the positively selected sites.
