## Supplementary File 3 for "Molecular evolution and structural analyses of the spike glycoprotein from Brazilian SARS-CoV-2 genomes: the impact of the fixation of selected mutations"

### Sheet: FEL
Test for pervasive site-level selection using FEL (Fixed Effects Likelihood)
Site	alpha	beta	LRT	Selection detected?
11	1.919	0.367	2.814	Neg. p = 0.0934
28	2.810	0	7.737	Neg. p = 0.0054
32	2.973	0.314	6.083	Neg. p = 0.0136
34	4.149	0.333	6.885	Neg. p = 0.0087
39	1.043	0	2.893	Neg. p = 0.0890
43	1.768	0	6.374	Neg. p = 0.0116
44	2.810	0	3.952	Neg. p = 0.0468
45	0.959	0	3.506	Neg. p = 0.0611
53	4.768	0	13.759	Neg. p = 0.0002
55	1.768	0	6.374	Neg. p = 0.0116
58	1.765	0	6.373	Neg. p = 0.0116
60	1.921	0	7.022	Neg. p = 0.0081
62	4.142	1.107	2.962	Neg. p = 0.0852
82	1.043	0	2.893	Neg. p = 0.0890
84	3.863	0.525	5.056	Neg. p = 0.0245
85	4.286	0	8.167	Neg. p = 0.0043
93	3.124	0.355	4.343	Neg. p = 0.0372
99	4.166	0	9.602	Neg. p = 0.0019
115	6.378	0	10.729	Neg. p = 0.0011
116	1.353	0	5.250	Neg. p = 0.0219
117	1.353	0	3.192	Neg. p = 0.0740
122	1.184	0	2.731	Neg. p = 0.0984
130	1.921	0	6.683	Neg. p = 0.0097
132	11.275	0.697	5.237	Neg. p = 0.0221
133	3.428	0	7.474	Neg. p = 0.0063
134	5.593	0	4.327	Neg. p = 0.0375
152	255.201	1.976	6.152	Neg. p = 0.0131
158	2.810	0	3.953	Neg. p = 0.0468
180	16.823	2.786	4.599	Neg. p = 0.0320
186	3.552	0	12.751	Neg. p = 0.0004
198	1.721	0	3.185	Neg. p = 0.0743
201	1.721	0	3.737	Neg. p = 0.0532
221	6.973	1.167	10.000	Neg. p = 0.0016
229	1.870	0	5.675	Neg. p = 0.0172
230	2.108	0	4.044	Neg. p = 0.0443
259	4.304	0	7.000	Neg. p = 0.0081
263	8.830	1.415	5.952	Neg. p = 0.0147
267	3.480	0.735	4.316	Neg. p = 0.0378
273	1.500	0	3.586	Neg. p = 0.0583
276	3.225	0	7.999	Neg. p = 0.0047
278	5.614	0	4.450	Neg. p = 0.0349
283	4.255	0	6.630	Neg. p = 0.0100
290	1.776	0	5.138	Neg. p = 0.0234
293	3.134	0	8.490	Neg. p = 0.0036
294	2.377	0	6.853	Neg. p = 0.0088
295	1.043	0	2.894	Neg. p = 0.0889
296	5.306	0	19.623	Neg. p = 0.0000
297	4.316	0	7.363	Neg. p = 0.0067
298	5.667	0	4.412	Neg. p = 0.0357
299	6.493	1.364	3.326	Neg. p = 0.0682
301	1.733	0	3.693	Neg. p = 0.0546
302	4.659	0	13.179	Neg. p = 0.0003
305	0.957	0	3.504	Neg. p = 0.0612
306	2.974	0.312	6.069	Neg. p = 0.0138
315	2.121	0	4.807	Neg. p = 0.0284
321	11.754	0	8.652	Neg. p = 0.0033
334	1.185	0	2.732	Neg. p = 0.0984
337	3.117	0.319	4.717	Neg. p = 0.0299
352	1.043	0	2.751	Neg. p = 0.0972
354	4.740	1.202	3.747	Neg. p = 0.0529
355	3.139	0.315	3.701	Neg. p = 0.0544
356	6.384	0.411	6.791	Neg. p = 0.0092
358	2.810	0	8.770	Neg. p = 0.0031
365	1.721	0	2.964	Neg. p = 0.0852
386	16.688	0	13.343	Neg. p = 0.0003
387	2.597	0	5.076	Neg. p = 0.0243
391	1.768	0	5.975	Neg. p = 0.0145
392	5.138	0	11.192	Neg. p = 0.0008
395	2.876	0.366	5.431	Neg. p = 0.0198
397	4.286	0	7.852	Neg. p = 0.0051
398	1.721	0	3.184	Neg. p = 0.0744
410	1.353	0	4.368	Neg. p = 0.0366
412	4.286	0	8.173	Neg. p = 0.0043
413	5.202	0	17.044	Neg. p = 0.0000
416	2.152	0	3.316	Neg. p = 0.0686
420	1.721	0	3.185	Neg. p = 0.0743
421	1.721	0	2.964	Neg. p = 0.0851
422	3.445	0	5.367	Neg. p = 0.0205
432	3.552	0	11.953	Neg. p = 0.0005
438	1.043	0	2.794	Neg. p = 0.0946
441	1.043	0	2.832	Neg. p = 0.0924
457	1.500	0	3.586	Neg. p = 0.0583
472	1.353	0	4.362	Neg. p = 0.0368
488	1.706	0	3.693	Neg. p = 0.0547
489	4.731	0	12.403	Neg. p = 0.0004
491	3.111	0	8.676	Neg. p = 0.0032
492	2.575	0	5.074	Neg. p = 0.0243
495	1.721	0	2.963	Neg. p = 0.0852
507	2.142	0	4.087	Neg. p = 0.0432
508	1.765	0	4.648	Neg. p = 0.0311
510	2.145	0	3.841	Neg. p = 0.0500
529	2.127	0	3.645	Neg. p = 0.0562
537	5.593	0	4.451	Neg. p = 0.0349
541	2.370	0	8.496	Neg. p = 0.0036
542	1.105	0	2.722	Neg. p = 0.0990
543	3.544	0	12.756	Neg. p = 0.0004
544	3.425	0	5.363	Neg. p = 0.0206
555	1.043	0	2.794	Neg. p = 0.0946
559	1.721	0	3.737	Neg. p = 0.0532
562	3.544	0	12.754	Neg. p = 0.0004
566	1.353	0	5.003	Neg. p = 0.0253
578	1.721	0	3.182	Neg. p = 0.0745
586	1.177	0	3.424	Neg. p = 0.0642
587	3.003	0.421	2.756	Neg. p = 0.0969
601	2.142	0	3.318	Neg. p = 0.0685
606	35.031	0.605	70.697	Neg. p = 0.0000
620	0.959	0	3.339	Neg. p = 0.0677
624	1.353	0	3.031	Neg. p = 0.0817
650	3.889	0	7.616	Neg. p = 0.0058
657	1.105	0	2.723	Neg. p = 0.0989
660	5.165	0.507	4.911	Neg. p = 0.0267
665	1.353	0	5.480	Neg. p = 0.0192
669	3.081	0	8.064	Neg. p = 0.0045
671	1.353	0	3.943	Neg. p = 0.0471
682	5.895	0	20.262	Neg. p = 0.0000
691	2.889	0.679	3.684	Neg. p = 0.0549
692	2.500	0	7.339	Neg. p = 0.0067
693	4.494	0.419	5.131	Neg. p = 0.0235
707	2.370	0	6.197	Neg. p = 0.0128
709	3.445	0	5.366	Neg. p = 0.0205
711	3.113	0	8.388	Neg. p = 0.0038
715	2.400	0	9.154	Neg. p = 0.0025
717	3.445	0	5.366	Neg. p = 0.0205
726	1.353	0	3.030	Neg. p = 0.0817
728	2.142	0	4.087	Neg. p = 0.0432
729	1.353	0	3.727	Neg. p = 0.0535
737	1.721	0	3.185	Neg. p = 0.0743
739	2.152	0	3.498	Neg. p = 0.0615
756	1.721	0	2.964	Neg. p = 0.0852
760	1.715	0	3.691	Neg. p = 0.0547
761	2.157	0	3.502	Neg. p = 0.0613
775	1.184	0	3.425	Neg. p = 0.0642
784	5.669	0	4.326	Neg. p = 0.0375
789	3.558	0.506	4.781	Neg. p = 0.0288
790	5.593	0	4.451	Neg. p = 0.0349
803	2.152	0	3.677	Neg. p = 0.0552
807	4.293	0.321	4.630	Neg. p = 0.0314
808	5.157	0.437	5.510	Neg. p = 0.0189
814	4.224	0.410	3.807	Neg. p = 0.0510
817	1.721	0	3.737	Neg. p = 0.0532
819	5.593	0	4.412	Neg. p = 0.0357
820	3.428	0	6.371	Neg. p = 0.0116
821	6.459	0	16.053	Neg. p = 0.0001
824	2.810	0	6.818	Neg. p = 0.0090
826	2.310	0	7.558	Neg. p = 0.0060
829	2.152	0	3.922	Neg. p = 0.0476
835	5.593	0	4.450	Neg. p = 0.0349
848	2.364	0	6.856	Neg. p = 0.0088
851	1.721	0	3.692	Neg. p = 0.0547
855	3.445	0	7.474	Neg. p = 0.0063
856	4.160	0	9.603	Neg. p = 0.0019
857	1.353	0	5.003	Neg. p = 0.0253
861	0.943	0	2.855	Neg. p = 0.0911
875	1.043	0	2.794	Neg. p = 0.0946
876	2.142	0	3.925	Neg. p = 0.0476
877	3.211	0	8.144	Neg. p = 0.0043
881	2.142	0	3.500	Neg. p = 0.0614
887	1.353	0	4.325	Neg. p = 0.0375
893	2.152	0	3.922	Neg. p = 0.0476
897	4.286	0	8.167	Neg. p = 0.0043
909	1.353	0	3.031	Neg. p = 0.0817
910	2.146	0	3.314	Neg. p = 0.0687
912	4.298	0	6.994	Neg. p = 0.0082
918	4.240	0	7.248	Neg. p = 0.0071
924	0.959	0	3.440	Neg. p = 0.0636
925	1.768	0	4.100	Neg. p = 0.0429
926	5.593	0	4.327	Neg. p = 0.0375
930	1.043	0	2.751	Neg. p = 0.0972
934	1.353	0	3.031	Neg. p = 0.0817
941	6.426	0	10.495	Neg. p = 0.0012
948	1.963	0	5.654	Neg. p = 0.0174
952	2.395	0	8.354	Neg. p = 0.0038
956	4.286	0	7.836	Neg. p = 0.0051
958	1.034	0	2.750	Neg. p = 0.0972
960	4.742	0	10.946	Neg. p = 0.0009
969	3.428	0	5.368	Neg. p = 0.0205
972	2.142	0	3.925	Neg. p = 0.0476
973	1.353	0	3.031	Neg. p = 0.0817
979	5.162	0	9.556	Neg. p = 0.0020
980	0.998	0	2.927	Neg. p = 0.0871
983	1.043	0	2.833	Neg. p = 0.0923
988	2.127	0	3.624	Neg. p = 0.0570
991	1.733	0	5.669	Neg. p = 0.0173
995	1.500	0	3.586	Neg. p = 0.0583
1004	2.810	0	8.561	Neg. p = 0.0034
1007	1.721	0	2.964	Neg. p = 0.0851
1008	1.353	0	3.727	Neg. p = 0.0536
1016	2.142	0	3.925	Neg. p = 0.0476
1018	1.353	0	4.374	Neg. p = 0.0365
1022	1.043	0	2.751	Neg. p = 0.0972
1030	2.142	0	3.680	Neg. p = 0.0551
1034	1.043	0	2.832	Neg. p = 0.0924
1036	16.688	0	12.985	Neg. p = 0.0003
1039	2.810	0	3.952	Neg. p = 0.0468
1044	2.142	0	3.318	Neg. p = 0.0685
1047	1.721	0	2.964	Neg. p = 0.0851
1048	1.721	0	3.371	Neg. p = 0.0664
1053	1.043	0	2.893	Neg. p = 0.0890
1054	2.127	0	3.576	Neg. p = 0.0586
1055	6.486	0	11.056	Neg. p = 0.0009
1057	1.043	0	2.893	Neg. p = 0.0890
1061	1.353	0	4.998	Neg. p = 0.0254
1062	2.810	0	10.610	Neg. p = 0.0011
1064	5.174	0	10.116	Neg. p = 0.0015
1065	2.891	0.368	5.033	Neg. p = 0.0249
1067	3.428	0	5.930	Neg. p = 0.0149
1069	1.963	0	5.780	Neg. p = 0.0162
1079	1.043	0	2.893	Neg. p = 0.0890
1086	11.754	0	8.899	Neg. p = 0.0029
1090	1.043	0	2.893	Neg. p = 0.0890
1094	0.959	0	3.339	Neg. p = 0.0676
1095	1.721	0	3.737	Neg. p = 0.0532
1101	4.764	1.555	3.588	Neg. p = 0.0582
1104	6.420	1.104	4.151	Neg. p = 0.0416
1105	2.142	0	3.500	Neg. p = 0.0614
1107	1.500	0	3.586	Neg. p = 0.0583
1110	1.721	0	2.964	Neg. p = 0.0851
1119	2.370	0	5.465	Neg. p = 0.0194
1120	2.142	0	3.500	Neg. p = 0.0614
1123	1.043	0	2.794	Neg. p = 0.0946
1126	1.721	0	3.692	Neg. p = 0.0547
1131	2.152	0	3.316	Neg. p = 0.0686
1136	2.152	0	3.498	Neg. p = 0.0615
1140	1.051	0	2.896	Neg. p = 0.0888
1148	2.810	0	10.608	Neg. p = 0.0011
1157	4.253	0.410	3.824	Neg. p = 0.0505
1160	2.152	0	3.498	Neg. p = 0.0615
1169	1.353	0	4.363	Neg. p = 0.0367
1178	5.329	0	12.316	Neg. p = 0.0004
1183	1.353	0	3.031	Neg. p = 0.0817
1197	1.353	0	5.337	Neg. p = 0.0209
1198	1.963	0	5.855	Neg. p = 0.0155
1211	5.593	0	4.451	Neg. p = 0.0349
1213	2.146	0	4.083	Neg. p = 0.0433
1215	2.965	0.505	3.581	Neg. p = 0.0584
1218	1.759	0	4.777	Neg. p = 0.0288
1223	0.966	0	3.344	Neg. p = 0.0674
1244	0.959	0	3.565	Neg. p = 0.0590
1267	4.282	0.507	3.235	Neg. p = 0.0721

### Sheet: SLAC
Test for pervasive site-level selection using SLAC (Single Likelihood Ancestor Counting)
Site	S	N	dS	dN	Selection detected?
11	4.000	1.000	4.000	0.500	Neg. p = 0.045
28	5.000	0.000	6.678	0.000	Neg. p = 0.001
32	6.000	1.000	8.020	0.444	Neg. p = 0.001
34	4.000	1.000	4.000	0.500	Neg. p = 0.045
43	3.000	0.000	4.007	0.000	Neg. p = 0.016
53	8.000	0.000	10.699	0.000	Neg. p = 0.000
55	3.000	0.000	4.007	0.000	Neg. p = 0.016
58	3.000	0.000	4.006	0.000	Neg. p = 0.016
60	4.000	0.000	4.000	0.000	Neg. p = 0.012
64	0.000	4.000	0.000	1.694	Neg. p = 1.000
69	3.000	4.000	5.375	1.653	Neg. p = 0.127
70	5.000	3.000	5.001	1.500	Neg. p = 0.088
84	6.000	1.000	3.434	0.799	Neg. p = 0.137
99	7.000	0.000	9.366	0.000	Neg. p = 0.000
115	3.000	0.000	9.423	0.000	Neg. p = 0.003
116	3.000	0.000	3.000	0.000	Neg. p = 0.037
122	2.000	0.000	2.670	0.000	Neg. p = 0.062
130	4.000	0.000	4.000	0.000	Neg. p = 0.012
133	2.000	0.000	3.561	0.000	Neg. p = 0.035
145	3.000	1.000	4.006	0.500	Neg. p = 0.064
152	0.500	7.500	145.307	3.175	Neg. p = 0.012
163	4.000	2.000	4.000	1.000	Neg. p = 0.100
186	6.000	0.000	8.013	0.000	Neg. p = 0.000
221	12.000	3.000	12.003	1.650	Neg. p = 0.001
229	3.000	0.000	3.382	0.000	Neg. p = 0.028
234	5.500	9.000	7.317	4.003	Neg. p = 0.209
259	2.000	0.000	2.000	0.000	Neg. p = 0.111
260	0.000	0.000	0.000	0.000	Neg. p = 1.000
267	6.000	2.000	6.004	1.001	Neg. p = 0.020
276	5.000	0.000	2.862	0.000	Neg. p = 0.067
290	3.000	0.000	4.011	0.000	Neg. p = 0.016
293	3.000	0.000	3.004	0.000	Neg. p = 0.037
294	4.000	0.000	5.349	0.000	Neg. p = 0.004
296	11.000	0.000	11.017	0.000	Neg. p = 0.000
302	8.000	0.000	8.012	0.000	Neg. p = 0.000
306	5.000	1.000	6.676	0.444	Neg. p = 0.005
315	2.000	0.000	2.001	0.000	Neg. p = 0.111
321	2.000	0.000	4.046	0.000	Neg. p = 0.048
334	2.000	0.000	2.670	0.000	Neg. p = 0.062
343	3.000	1.000	4.007	0.444	Neg. p = 0.051
354	8.000	2.000	10.689	0.888	Neg. p = 0.000
356	3.000	1.000	9.418	0.397	Neg. p = 0.005
358	6.000	0.000	6.447	0.000	Neg. p = 0.001
386	3.000	0.000	6.075	0.000	Neg. p = 0.005
391	3.000	0.000	4.006	0.000	Neg. p = 0.019
392	3.000	0.000	5.336	0.000	Neg. p = 0.007
395	6.000	1.000	6.000	0.500	Neg. p = 0.007
410	3.000	0.000	3.223	0.000	Neg. p = 0.030
413	9.000	0.000	9.000	0.000	Neg. p = 0.000
422	2.000	0.000	3.561	0.000	Neg. p = 0.035
432	6.000	0.000	8.013	0.000	Neg. p = 0.000
472	3.000	0.000	3.220	0.000	Neg. p = 0.030
475	8.000	6.000	8.000	3.000	Neg. p = 0.058
489	8.000	0.000	10.685	0.000	Neg. p = 0.000
491	3.000	0.000	3.000	0.000	Neg. p = 0.037
508	3.000	0.000	4.006	0.000	Neg. p = 0.020
536	3.000	1.000	4.005	0.444	Neg. p = 0.051
541	4.000	0.000	5.341	0.000	Neg. p = 0.004
542	2.000	0.000	2.670	0.000	Neg. p = 0.062
543	6.000	0.000	8.016	0.000	Neg. p = 0.000
544	2.000	0.000	3.560	0.000	Neg. p = 0.035
562	6.000	0.000	8.015	0.000	Neg. p = 0.000
566	3.000	0.000	3.000	0.000	Neg. p = 0.037
586	2.000	0.000	2.670	0.000	Neg. p = 0.062
606	56.000	1.000	76.099	0.442	Neg. p = 0.000
650	3.000	0.000	2.841	0.000	Neg. p = 0.070
657	2.000	0.000	2.670	0.000	Neg. p = 0.062
660	3.000	1.000	5.340	0.500	Neg. p = 0.035
665	3.000	0.000	3.000	0.000	Neg. p = 0.037
669	3.000	0.000	3.000	0.000	Neg. p = 0.037
671	2.000	0.000	2.670	0.000	Neg. p = 0.071
682	12.000	0.000	10.154	0.000	Neg. p = 0.000
691	6.000	2.000	6.000	1.000	Neg. p = 0.020
692	5.000	0.000	5.377	0.000	Neg. p = 0.003
693	3.000	1.000	4.785	0.421	Neg. p = 0.031
707	4.000	0.000	5.341	0.000	Neg. p = 0.006
709	2.000	0.000	3.560	0.000	Neg. p = 0.035
711	3.000	0.000	3.000	0.000	Neg. p = 0.037
715	5.000	0.000	5.000	0.000	Neg. p = 0.004
717	2.000	0.000	3.560	0.000	Neg. p = 0.035
732	7.000	4.000	7.001	2.000	Neg. p = 0.039
764	3.000	1.000	4.006	0.444	Neg. p = 0.051
775	2.000	0.000	2.671	0.000	Neg. p = 0.062
778	7.000	3.000	7.000	1.500	Neg. p = 0.020
789	6.000	1.000	8.013	0.500	Neg. p = 0.002
808	3.000	1.000	5.341	0.410	Neg. p = 0.023
814	2.000	1.000	6.257	0.397	Neg. p = 0.035
820	2.000	0.000	3.561	0.000	Neg. p = 0.035
821	10.000	0.000	5.738	0.000	Neg. p = 0.004
824	5.000	0.000	6.676	0.000	Neg. p = 0.001
826	4.000	0.000	4.000	0.000	Neg. p = 0.012
848	4.000	0.000	5.343	0.000	Neg. p = 0.004
855	2.000	0.000	3.561	0.000	Neg. p = 0.035
856	7.000	0.000	9.366	0.000	Neg. p = 0.000
857	3.000	0.000	3.000	0.000	Neg. p = 0.037
877	8.000	0.000	4.577	0.000	Neg. p = 0.013
887	3.000	0.000	3.000	0.000	Neg. p = 0.037
918	2.000	0.000	6.282	0.000	Neg. p = 0.018
925	3.000	0.000	4.007	0.000	Neg. p = 0.016
940	6.000	3.000	6.002	1.500	Neg. p = 0.042
941	3.000	0.000	3.000	0.000	Neg. p = 0.037
952	5.000	0.000	5.000	0.000	Neg. p = 0.004
960	8.000	0.000	10.689	0.000	Neg. p = 0.000
969	2.000	0.000	3.561	0.000	Neg. p = 0.035
979	3.000	0.000	5.340	0.000	Neg. p = 0.007
980	2.000	0.000	2.147	0.000	Neg. p = 0.096
991	3.000	0.000	3.000	0.000	Neg. p = 0.037
1004	3.000	0.000	3.408	0.000	Neg. p = 0.027
1018	3.000	0.000	3.225	0.000	Neg. p = 0.030
1036	3.000	0.000	6.069	0.000	Neg. p = 0.011
1045	2.000	2.000	6.281	0.794	Neg. p = 0.065
1055	3.000	0.000	3.000	0.000	Neg. p = 0.048
1061	3.000	0.000	3.000	0.000	Neg. p = 0.037
1062	5.000	0.000	6.677	0.000	Neg. p = 0.001
1064	3.000	0.000	5.341	0.000	Neg. p = 0.007
1065	5.000	1.000	5.000	0.500	Neg. p = 0.018
1067	2.000	0.000	3.561	0.000	Neg. p = 0.048
1086	2.000	0.000	4.046	0.000	Neg. p = 0.030
1101	8.000	4.000	10.700	1.776	Neg. p = 0.003
1114	9.000	4.000	9.702	1.930	Neg. p = 0.005
1119	4.000	0.000	5.341	0.000	Neg. p = 0.004
1146	4.000	3.000	5.342	1.333	Neg. p = 0.070
1148	5.000	0.000	6.676	0.000	Neg. p = 0.001
1157	2.000	1.000	6.281	0.397	Neg. p = 0.035
1169	3.000	0.000	3.220	0.000	Neg. p = 0.030
1178	9.000	0.000	12.026	0.000	Neg. p = 0.000
1197	3.000	0.000	3.000	0.000	Neg. p = 0.037
1198	4.000	0.000	4.294	0.000	Neg. p = 0.009
1215	5.000	1.000	6.679	0.500	Neg. p = 0.007
